# Frequent co-regulation of splicing and polyadenylation by RNA-binding proteins inferred with MAPP

**DOI:** 10.1101/2022.01.09.475576

**Authors:** Maciej Bak, Erik van Nimwegen, Ralf Schmidt, Mihaela Zavolan, Andreas J. Gruber

**Affiliations:** Computational and Systems Biology, Biozentrum, University of Basel, Klingelbergstrasse 50-70, 4056 Basel, Switzerland; University of Konstanz, Universitaetsstrasse 10, D-78464 Konstanz, Germany

## Abstract

Maturation of eukaryotic pre-mRNAs via splicing, 3’ end cleavage and polyadenylation is modulated across cell types and conditions by a variety of RNA-binding proteins (RBPs). Although over 1’500 proteins are associated with RNAs in human cells, their binding motifs, targets and functions still remain to be elucidated, especially in the complex environment of human tissues and in the context of diseases. To overcome the lack of methods for systematic and automated detection of sequence motif-guided changes in pre-mRNA processing based on RNA sequencing (RNA-seq) data we have developed MAPP (Motif Activity on Pre-mRNA Processing). We demonstrate MAPP’s functionality by applying it to RNA-seq data from 284 RBP knock-down experiments in the ENCODE project, from which MAPP not only infers position-dependent impact profiles of known regulators, but also reveals RBPs that modulate both the inclusion of cassette exons and the poly(A) site choice. Among these, the Polypyrimidine Tract Binding Protein 1 (PTBP1) has a similar activity in glioblastoma samples. This highlights the ability of MAPP to unveil global regulators of mRNA processing under physiological and pathological conditions.
