## Supplementary Tables for "Frequent co-regulation of splicing and polyadenylation by RNA-binding proteins inferred with MAPP"

### Sheet: Supplementary Table S1
Experiment Name	Series ID	Sample ID	Description
HNRNPC KD	GSE56010	GSM1502498	RNA-seq-control-rep1
HNRNPC KD	GSE56010	GSM1502499	RNA-seq-control-rep2
HNRNPC KD	GSE56010	GSM1502500	RNA-seq-HNRNPCKD-rep1
HNRNPC KD	GSE56010	GSM1502501	RNA-seq-HNRNPCKD-rep2
PTBP1 KD	GSE69656	GSM1705375	293 control knockdown_rep1
PTBP1 KD	GSE69656	GSM1705376	293 control knockdown_rep2
PTBP1 KD	GSE69656	GSM1705377	293 PTBP1 and PTBP2 double knockdown_rep1
PTBP1 KD	GSE69656	GSM1705378	293 PTBP1 and PTBP2 double knockdown_rep2
RBFOX1 OE	GSE71468	GSM2026221	control_noRbfox_1
RBFOX1 OE	GSE71468	GSM2026222	control_noRbfox_2
RBFOX1 OE	GSE71468	GSM2026223	control_noRbfox_3
RBFOX1 OE	GSE71468	GSM2026224	control_+Rbfox1_1
RBFOX1 OE	GSE71468	GSM2026225	control_+Rbfox1_2
RBFOX1 OE	GSE71468	GSM2026226	control_+Rbfox1_3

### Sheet: Supplementary Table S2
#	Experiment ID	Target
1	ENCSR599UDS	AARS
2	ENCSR547NWD	AARS
3	ENCSR424YSV	AATF
4	ENCSR973QSV	AATF
5	ENCSR610VTA	ABCF1
6	ENCSR721MXZ	ABCF1
7	ENCSR511SYK	ACO1
8	ENCSR164TLB	ADAR
9	ENCSR104OLN	ADAR
10	ENCSR812TLY	AGGF1
11	ENCSR268JDD	AGO1
12	ENCSR533HXS	AGO1
13	ENCSR495YSS	AGO2
14	ENCSR207QGW	AGO3
15	ENCSR016IDR	AKAP1
16	ENCSR338CON	AKAP1
17	ENCSR000YYN	AKAP8
18	ENCSR958KSY	AKAP8
19	ENCSR807ODB	AKAP8L
20	ENCSR809ISU	AKAP8L
21	ENCSR012DAF	APOBEC3C
22	ENCSR963RLK	APOBEC3C
23	ENCSR624OUI	AQR
24	ENCSR253DCB	ASCC1
25	ENCSR193FFA	ASCC1
26	ENCSR713OLV	ATP5C1
27	ENCSR231DXJ	ATP5C1
28	ENCSR395FYF	AUH
29	ENCSR409CSO	AUH
30	ENCSR570CWH	BCCIP
31	ENCSR606QIX	BCCIP
32	ENCSR410ZPU	BCLAF1
33	ENCSR481AYC	BCLAF1
34	ENCSR775TMW	BOP1
35	ENCSR925SYZ	BOP1
36	ENCSR382QKD	BUD13
37	ENCSR267RHP	BUD13
38	ENCSR040WAK	CALR
39	ENCSR081IAO	CCAR1
40	ENCSR386YEV	CCAR1
41	ENCSR984CLJ	CCAR2
42	ENCSR237IWZ	CCAR2
43	ENCSR874ZLI	CCDC124
44	ENCSR929PXS	CEBPZ
45	ENCSR351CNN	CELF1
46	ENCSR605MFS	CELF1
47	ENCSR695XOD	CELF1
48	ENCSR056QEW	CIRBP
49	ENCSR230ORC	CIRBP
50	ENCSR269SJB	CKAP4
51	ENCSR113PYX	CNOT7
52	ENCSR274KWA	CNOT7
53	ENCSR312HJY	CNOT8
54	ENCSR795VAK	CPEB4
55	ENCSR676EKU	CPSF6
56	ENCSR384BDV	CPSF6
57	ENCSR895BTE	CPSF6
58	ENCSR594DNW	CPSF7
59	ENCSR222LRL	CPSF7
60	ENCSR815JDY	CSTF2
61	ENCSR885YOI	CSTF2
62	ENCSR286OKW	CSTF2T
63	ENCSR914WQV	CSTF2T
64	ENCSR840QFR	DAZAP1
65	ENCSR220TBR	DAZAP1
66	ENCSR907UTB	DAZAP1
67	ENCSR208GPE	DDX1
68	ENCSR070LJO	DDX1
69	ENCSR281IUF	DDX19B
70	ENCSR312SFA	DDX19B
71	ENCSR961WVL	DDX21
72	ENCSR485ZTC	DDX21
73	ENCSR300IEW	DDX24
74	ENCSR067LLB	DDX24
75	ENCSR210RWL	DDX27
76	ENCSR584LDM	DDX27
77	ENCSR205VSQ	DDX28
78	ENCSR222CSF	DDX28
79	ENCSR637JLM	DDX3X
80	ENCSR000KYM	DDX3X
81	ENCSR334HNJ	DDX47
82	ENCSR155EZL	DDX47
83	ENCSR388CNS	DDX47
84	ENCSR808FBR	DDX5
85	ENCSR029LGJ	DDX51
86	ENCSR560RSZ	DDX52
87	ENCSR913ZWR	DDX52
88	ENCSR331DUD	DDX55
89	ENCSR964YTW	DDX55
90	ENCSR856CJK	DDX55
91	ENCSR598GKQ	DDX59
92	ENCSR067AUG	DDX59
93	ENCSR119QWQ	DDX6
94	ENCSR147ZBD	DDX6
95	ENCSR853PBF	DHX30
96	ENCSR345VVZ	DHX30
97	ENCSR494UDF	DKC1
98	ENCSR118KUN	DKC1
99	ENCSR577OVP	DNAJC2
100	ENCSR004OSI	DNAJC2
101	ENCSR079LMZ	DNAJC21
102	ENCSR385KOY	DNAJC21
103	ENCSR624XHG	DROSHA
104	ENCSR477TRX	EEF2
105	ENCSR181RLB	EEF2
106	ENCSR620OKS	EFTUD2
107	ENCSR117WLY	EFTUD2
108	ENCSR546MBH	EIF2S1
109	ENCSR861ENA	EIF2S1
110	ENCSR076PMZ	EIF2S2
111	ENCSR110HAA	EIF2S2
112	ENCSR258VGD	EIF3A
113	ENCSR788HVK	EIF3D
114	ENCSR660ETT	EIF3D
115	ENCSR778AJO	EIF3G
116	ENCSR143UET	EIF3G
117	ENCSR957EEG	EIF4A3
118	ENCSR961YAG	EIF4A3
119	ENCSR774BXV	EIF4B
120	ENCSR313CHR	EIF4B
121	ENCSR712CSN	EIF4G1
122	ENCSR509LIV	EIF4G1
123	ENCSR152MON	EIF4G2
124	ENCSR040FSN	EIF4G2
125	ENCSR077BPR	ESF1
126	ENCSR060IWW	ESF1
127	ENCSR840QOH	ETF1
128	ENCSR831YGP	EWSR1
129	ENCSR532ZPP	EWSR1
130	ENCSR597IYB	EXOSC9
131	ENCSR812EIA	EXOSC9
132	ENCSR492BKM	FAM120A
133	ENCSR047VPW	FAM120A
134	ENCSR728BOL	FASTKD1
135	ENCSR716WZH	FASTKD2
136	ENCSR608IAI	FASTKD2
137	ENCSR511BNY	FIP1L1
138	ENCSR116QBU	FIP1L1
139	ENCSR379VXW	FKBP4
140	ENCSR639LKS	FKBP4
141	ENCSR555LCE	FMR1
142	ENCSR905HID	FMR1
143	ENCSR688GVV	FTO
144	ENCSR389HFU	FTO
145	ENCSR755KOM	FUBP3
146	ENCSR373KOF	FUBP3
147	ENCSR325OOM	FUS
148	ENCSR927JXU	FUS
149	ENCSR009PPI	FXR1
150	ENCSR780YFF	FXR1
151	ENCSR577XBW	FXR2
152	ENCSR139BIJ	FXR2
153	ENCSR792CBM	G3BP1
154	ENCSR074UZM	G3BP1
155	ENCSR945UYL	G3BP2
156	ENCSR246SOU	G3BP2
157	ENCSR771QMJ	GEMIN5
158	ENCSR398GHW	GEMIN5
159	ENCSR874DVZ	GLRX3
160	ENCSR116YMU	GNB2L1
161	ENCSR968YWY	GPKOW
162	ENCSR967QNT	GPKOW
163	ENCSR674KDQ	GRSF1
164	ENCSR835RMN	GRSF1
165	ENCSR850FEH	GRWD1
166	ENCSR528ASX	GRWD1
167	ENCSR188IPO	GTF2F1
168	ENCSR295XKC	GTF2F1
169	ENCSR634KHL	HDGF
170	ENCSR958NDU	HLTF
171	ENCSR010ZMZ	HLTF
172	ENCSR720BPO	HNRNPA0
173	ENCSR552NBS	HNRNPA0
174	ENCSR182DAW	HNRNPA1
175	ENCSR048BWH	HNRNPA1
176	ENCSR794NUE	HNRNPA2B1
177	ENCSR769GES	HNRNPA2B1
178	ENCSR354XQY	HNRNPAB
179	ENCSR778WPL	HNRNPAB
180	ENCSR052IYH	HNRNPC
181	ENCSR470PRV	HNRNPC
182	ENCSR634KBO	HNRNPC
183	ENCSR660MZN	HNRNPD
184	ENCSR392HSJ	HNRNPF
185	ENCSR693MZJ	HNRNPF
186	ENCSR853ZJS	HNRNPK
187	ENCSR529JNJ	HNRNPK
188	ENCSR155BMF	HNRNPL
189	ENCSR563YIS	HNRNPL
190	ENCSR490DYI	HNRNPLL
191	ENCSR746NIM	HNRNPM
192	ENCSR995JMS	HNRNPM
193	ENCSR047IUS	HNRNPU
194	ENCSR732ICL	HNRNPU
195	ENCSR308IKH	HNRNPU
196	ENCSR689ZJC	HNRNPUL1
197	ENCSR034VBA	HNRNPUL1
198	ENCSR222ABK	HSPD1
199	ENCSR243IGA	HSPD1
200	ENCSR629EWX	IGF2BP1
201	ENCSR708GKW	IGF2BP1
202	ENCSR952RRH	IGF2BP2
203	ENCSR478FJK	IGF2BP2
204	ENCSR481YXD	IGF2BP3
205	ENCSR302JQA	IGF2BP3
206	ENCSR710NWE	IGF2BP3
207	ENCSR126ARZ	ILF2
208	ENCSR366FFV	ILF2
209	ENCSR942MBU	ILF3
210	ENCSR269HQA	ILF3
211	ENCSR784FTX	KHDRBS1
212	ENCSR023HWI	KHDRBS1
213	ENCSR561CBC	KHSRP
214	ENCSR850CKU	KHSRP
215	ENCSR182GKG	KIF1C
216	ENCSR823WTA	KIF1C
217	ENCSR542ESY	KRR1
218	ENCSR244SIO	KRR1
219	ENCSR866XLI	LARP4
220	ENCSR744PAQ	LARP4
221	ENCSR770OWW	LARP7
222	ENCSR624FBY	LARP7
223	ENCSR598YQX	LIN28B
224	ENCSR927SLP	LIN28B
225	ENCSR883BXR	LSM11
226	ENCSR762FEO	LSM11
227	ENCSR849STR	MAGOH
228	ENCSR746EKS	MAGOH
229	ENCSR517JHY	MAK16
230	ENCSR105OXX	MARK2
231	ENCSR792XFP	MATR3
232	ENCSR492UFS	MATR3
233	ENCSR222COT	MBNL1
234	ENCSR992JGE	METAP2
235	ENCSR952QDQ	METAP2
236	ENCSR169QQW	MSI2
237	ENCSR896MMU	MSI2
238	ENCSR631RFX	MTPAP
239	ENCSR701GSV	MTPAP
240	ENCSR945GUR	NAA15
241	ENCSR355OQC	NAA15
242	ENCSR030ARO	NCBP2
243	ENCSR361LBE	NCBP2
244	ENCSR939ZRA	NELFE
245	ENCSR201WFU	NELFE
246	ENCSR007XKL	NFX1
247	ENCSR696LLZ	NIP7
248	ENCSR517JDK	NKRF
249	ENCSR227AVS	NOL12
250	ENCSR643UFV	NOL12
251	ENCSR398HXV	NONO
252	ENCSR647NYX	NONO
253	ENCSR346DZQ	NPM1
254	ENCSR016XPB	NPM1
255	ENCSR829EFL	NSUN2
256	ENCSR629RUG	NSUN2
257	ENCSR754RJA	NUFIP2
258	ENCSR584JRB	NUFIP2
259	ENCSR457WBK	NUP35
260	ENCSR927XBT	NUSAP1
261	ENCSR180XTP	NUSAP1
262	ENCSR028YAQ	PA2G4
263	ENCSR309PPC	PA2G4
264	ENCSR910YNJ	PABPC1
265	ENCSR192GBD	PABPC1
266	ENCSR455VZH	PABPC4
267	ENCSR047EEG	PABPC4
268	ENCSR416ZJH	PABPN1
269	ENCSR368ZRP	PAPOLA
270	ENCSR825QXH	PARN
271	ENCSR306IOF	PARN
272	ENCSR635FRH	PCBP1
273	ENCSR545AIK	PCBP1
274	ENCSR028ITN	PCBP2
275	ENCSR648QFY	PCBP2
276	ENCSR496ETJ	PES1
277	ENCSR891DYO	PES1
278	ENCSR912EHP	PES1
279	ENCSR322XVS	PHF6
280	ENCSR681SMT	PHF6
281	ENCSR656DQV	PKM
282	ENCSR978CSQ	PKM
283	ENCSR191VWK	PNPT1
284	ENCSR880DEH	PNPT1
285	ENCSR936TED	POLR2G
286	ENCSR529MBZ	PPIG
287	ENCSR620HAA	PPIG
288	ENCSR556FNN	PPIL4
289	ENCSR851KEX	PPIL4
290	ENCSR844QNT	PPP1R8
291	ENCSR529QEZ	PRPF6
292	ENCSR783LUA	PRPF6
293	ENCSR137HKS	PRPF8
294	ENCSR998MZP	PRPF8
295	ENCSR744YVR	PSIP1
296	ENCSR611LQB	PSIP1
297	ENCSR527IVX	PTBP1
298	ENCSR064DXG	PTBP1
299	ENCSR239BCO	PTBP1
300	ENCSR648BSC	PUF60
301	ENCSR558XNA	PUF60
302	ENCSR945XKW	PUM1
303	ENCSR745WVZ	PUM1
304	ENCSR210DML	PUM2
305	ENCSR118XYK	PUM2
306	ENCSR618IQH	PUS1
307	ENCSR296ERI	PUS1
308	ENCSR330YOU	QKI
309	ENCSR256PLH	QKI
310	ENCSR904BCZ	RAVER1
311	ENCSR576GOW	RAVER1
312	ENCSR767LLP	RBFOX2
313	ENCSR336DFS	RBFOX2
314	ENCSR627NVU	RBM15
315	ENCSR385UPQ	RBM15
316	ENCSR599PXD	RBM15
317	ENCSR898OPN	RBM17
318	ENCSR385TMY	RBM17
319	ENCSR330KHN	RBM22
320	ENCSR947OIM	RBM22
321	ENCSR149DMY	RBM25
322	ENCSR610AEI	RBM25
323	ENCSR222SMI	RBM27
324	ENCSR675KPR	RBM3
325	ENCSR318HAT	RBM34
326	ENCSR560AYQ	RBM34
327	ENCSR678WOA	RBM39
328	ENCSR760EGM	RBM39
329	ENCSR711ZJQ	RBM47
330	ENCSR921KDS	RCC2
331	ENCSR685JXU	RCC2
332	ENCSR572AMC	RECQL
333	ENCSR310VND	RECQL
334	ENCSR014VQS	RECQL
335	ENCSR706SXN	RPL23A
336	ENCSR082YGI	RPLP0
337	ENCSR410UHJ	RPS10
338	ENCSR004RGI	RPS10
339	ENCSR098NHI	RPS19
340	ENCSR486AIO	RPS19
341	ENCSR667RIA	RPS2
342	ENCSR410MIQ	RPS3
343	ENCSR788YGG	RPS3A
344	ENCSR118VQR	RPS3A
345	ENCSR838SMC	RPS5
346	ENCSR210KJB	RRP9
347	ENCSR471GIS	RRP9
348	ENCSR783YSQ	RTF1
349	ENCSR906WTM	RTF1
350	ENCSR770LYW	SAFB2
351	ENCSR110ZYD	SAFB2
352	ENCSR954HAY	SART3
353	ENCSR011BBS	SART3
354	ENCSR219DXZ	SBDS
355	ENCSR343DHN	SBDS
356	ENCSR820ROH	SERBP1
357	ENCSR925RNE	SERBP1
358	ENCSR628JYB	SF1
359	ENCSR562CCA	SF1
360	ENCSR644AIM	SF1
361	ENCSR374NMJ	SF3A3
362	ENCSR454KYR	SF3A3
363	ENCSR896CFV	SF3B1
364	ENCSR047QHX	SF3B1
365	ENCSR148MQK	SF3B4
366	ENCSR081XRA	SF3B4
367	ENCSR782MXN	SFPQ
368	ENCSR535YPK	SFPQ
369	ENCSR519KXM	SLBP
370	ENCSR112YTD	SLBP
371	ENCSR234YMW	SLTM
372	ENCSR185JGT	SLTM
373	ENCSR090UMI	SMN1
374	ENCSR129ROE	SMN1
375	ENCSR995ZGJ	SMNDC1
376	ENCSR408SDL	SMNDC1
377	ENCSR232XRZ	SND1
378	ENCSR398LZW	SND1
379	ENCSR003LSA	SNRNP200
380	ENCSR943LIB	SNRNP200
381	ENCSR635BOO	SNRNP70
382	ENCSR153GKS	SRFBP1
383	ENCSR813NZP	SRFBP1
384	ENCSR312SRB	SRP68
385	ENCSR167JPY	SRP68
386	ENCSR524YXQ	SRPK2
387	ENCSR066VOO	SRSF1
388	ENCSR094KBY	SRSF1
389	ENCSR376FGR	SRSF3
390	ENCSR697GLD	SRSF4
391	ENCSR781YNI	SRSF5
392	ENCSR447UCG	SRSF5
393	ENCSR906RHU	SRSF5
394	ENCSR464ADT	SRSF7
395	ENCSR017PRS	SRSF7
396	ENCSR113HRG	SRSF9
397	ENCSR597XHH	SRSF9
398	ENCSR278CHI	SSB
399	ENCSR891AXF	SSB
400	ENCSR422JMS	SSRP1
401	ENCSR902WSK	SSRP1
402	ENCSR777EDL	STAU1
403	ENCSR124KCF	STAU1
404	ENCSR871BXO	STIP1
405	ENCSR082UWF	STIP1
406	ENCSR997FOT	SUB1
407	ENCSR047AJA	SUB1
408	ENCSR810JYX	SUCLG1
409	ENCSR101OPF	SUCLG1
410	ENCSR837QDN	SUGP2
411	ENCSR192BPV	SUGP2
412	ENCSR281KCL	SUPT6H
413	ENCSR530BOP	SUPT6H
414	ENCSR995RPB	SUPV3L1
415	ENCSR778SIU	SUPV3L1
416	ENCSR611ZAL	TAF15
417	ENCSR031RZS	TAF15
418	ENCSR998RZI	TAF15
419	ENCSR527QNC	TARDBP
420	ENCSR455TNF	TARDBP
421	ENCSR134JRE	TARDBP
422	ENCSR741YCA	TBRG4
423	ENCSR079IPT	TBRG4
424	ENCSR573UBF	TFIP11
425	ENCSR911DGK	TFIP11
426	ENCSR057GCF	TIA1
427	ENCSR694LKY	TIA1
428	ENCSR450VQO	TIAL1
429	ENCSR927TSP	TIAL1
430	ENCSR030GZQ	TRA2A
431	ENCSR916WOI	TRA2A
432	ENCSR300QFQ	TRIM56
433	ENCSR309HXK	TRIM56
434	ENCSR152IWT	TRIP6
435	ENCSR946OFN	TROVE2
436	ENCSR060KRD	TROVE2
437	ENCSR459EMR	TUFM
438	ENCSR602AWR	TUFM
439	ENCSR372UWV	U2AF1
440	ENCSR342EDG	U2AF1
441	ENCSR904CJQ	U2AF2
442	ENCSR622MCX	U2AF2
443	ENCSR426UUG	U2AF2
444	ENCSR424JSU	UBE2L3
445	ENCSR362XMY	UBE2L3
446	ENCSR678MVE	UCHL5
447	ENCSR684HTV	UCHL5
448	ENCSR251ABP	UPF1
449	ENCSR689MIY	UPF1
450	ENCSR318OXM	UPF2
451	ENCSR810FHY	UPF2
452	ENCSR165VBD	UTP18
453	ENCSR269ZAO	UTP18
454	ENCSR910ECL	UTP3
455	ENCSR334BTA	WDR3
456	ENCSR341PZW	WDR43
457	ENCSR165BCF	WRN
458	ENCSR778RWJ	XPO5
459	ENCSR453HKS	XPO5
460	ENCSR732IYM	XRCC5
461	ENCSR715XZS	XRCC5
462	ENCSR232CPD	XRCC6
463	ENCSR500WHE	XRCC6
464	ENCSR717SJA	XRN2
465	ENCSR347ZHQ	XRN2
466	ENCSR306EIU	YBX3
467	ENCSR494VSD	YBX3
468	ENCSR843LYF	YTHDC2
469	ENCSR448JAM	ZC3H8
470	ENCSR518JXY	ZNF622
471	ENCSR850PWM	ZRANB2
472	ENCSR081QQH	ZRANB2
